# CLOCK evolved in cnidaria to synchronize internal rhythms with diel environmental cues

**DOI:** 10.1101/2023.03.30.534918

**Authors:** Raphael Aguillon, Mieka Rinsky, Noa Simon-Blecher, Tirza Doniger, Lior Appelbaum, Oren Levy

**Affiliations:** Mina and Everard Goodman Faculty of Life Sciences, Bar-Ilan University, Ramat Gan 52900, Israel; The Multidisciplinary Brain Research Center, Bar-Ilan University, Ramat Gan 52900, Israel

## Abstract

The circadian clock enables anticipation of the day/night cycle in animals ranging from cnidarians to mammals. Circadian rhythms are generated through a transcription-translation feedback loop (TTFL or pacemaker) with CLOCK as a conserved positive factor in animals. However, CLOCK’s functional evolutionary origin and mechanism of action in basal animals are unknown. In the cnidarian *Nematostella vectensis*, pacemaker gene transcript levels, including *NvClk* (the *Clock* ortholog), appear arrhythmic under constant darkness, questioning the role of NvCLK. Utilizing CRISPR/Cas9, we generated a *NvClk* allele mutant (*NvClk^Δ^*), revealing circadian behavior loss in constant light conditions (LL and DD) while a 24-hour rhythm was maintained under light-dark condition (LD). Transcriptomics showed distinct rhythmic genes in wild-type (WT) genes in LD compared to DD. The LD *NvClk^Δ/Δ^* showed comparable numbers of rhythmic genes, but were greatly reduced in DD. Furthermore, the LD *NvClk^Δ/Δ^* showed alterations in temporal pacemaker gene expression, affecting their potential interactions. Additionally, differential expression of non-rhythmic genes associated with cell division and neuronal differentiation was observed. These findings revealed that a light-responsive pathway can partially compensate for circadian clock disruption and that the *Clock* gene has evolved in cnidarians to synchronize rhythmic physiology and behavior to the diel rhythm of the earth’s biosphere.
