## Supplementary Table 4 for "CLOCK evolved in cnidaria to synchronize internal rhythms with diel environmental cues"

### Sheet: Supp. Table3
Title of manuscript :	CLOCK evolved in cnidaria to synchronize internal rhythms with diel environmental cues.
Authors	Raphael Aguillon
	Mieka Rinsky
	Noa Simon-Blecher
	Tritza Deninger
	Lior Appelbaum
	Oren Levy
Description	This file contains the result of the clustering analysis with each for each cluster an ID number (1-..), the ID NVE genes associated, and for each genes their associated JGI annotation
Contacts:	raphael.aguillon@outlook.fr; miekari9@gmail.com; oren.levy@biu.ac.il

### Sheet: LD_WT
cluster number	NVE ID	JGI annotation	Phase
1	NVE332	predicted protein	4
1	NVE2952	predicted protein	4
1	NVE9652	mediator of rna polymerase ii transcription subunit 8	4
1	NVE9834	leucine-rich repeat-containing protein 57	4
1	NVE17748	predicted protein	4
1	NVE18534	daf-12-interacting protein 1-like isoform X2	4
1	NVE20488	organic cation transporter	4
1	NVE24475		4
1	NVE24891	solute carrier family 5 (sodium-dependent vitamin transporter) member isoform cra_a	4
1	NVE25273	peroxiredoxin 1	4
2	NVE465	uncharacterized protein LOC116617571 isoform X2	4
2	NVE1202	dystrobrevin alpha	4
2	NVE2083		24
2	NVE2539	cofilin-1	24
2	NVE2557	predicted protein	4
2	NVE4116	CLOCK interacting Pacemaker / NvCipc	24
2	NVE9430	hydroxyacyl-coenzyme a dehydrogenase	4
2	NVE10775	predicted protein	4
2	NVE14514	potassium voltage-gated shaker-related member 10	4
2	NVE17324	cyclin-d-binding myb-like transcription factor 1	4
3	NVE1945	splicing factor 3b subunit 5	4
3	NVE7058	vinculin	4
3	NVE10562	ras suppressor protein 1	4
3	NVE11653	prostamide prostaglandin f synthase	8
4	NVE223	LON peptidase N-terminal domain and RING finger protein 3 isoform X1	8
4	NVE5408	hepatic leukemia factor	8
4	NVE7687	mastermind-like protein 3	8
4	NVE13923	scavenger receptor class member 2	12
4	NVE14645	fibroblast growth factor receptor 1 (fms-related tyrosine kinase pfeiffer syndrome) isoform cra_b	12
4	NVE14677	par-domain protein isoform a	8
5	NVE10004	thrombospondin 1	16
5	NVE10543	predicted protein	16
5	NVE10724		16
5	NVE10907	predicted protein	16
5	NVE13227	fibroblast growth factor 9	16
5	NVE14636	tensin 3	16
5	NVE16092	uncharacterized protein LOC116620345	12
5	NVE16763	Neurogenic locus notch-like protein 3	16
5	NVE22348	predicted protein	16
5	NVE24347	translocon-associated protein subunit delta precursor	16
5	NVE24479	carbohydrate sulfotransferase 1	16
6	NVE2291	store-operated calcium entry regulator STIMATE-like	8
6	NVE5076	calponin homology domain-containing protein DDB_G0272472	8
6	NVE5740	carnitine palmitoyltransferase i	8
6	NVE6017	predicted protein	8
6	NVE8704	ring finger protein 4	8
6	NVE11151	S-adenosylhomocysteine hydrolase-like protein 1 isoform X1	8
6	NVE13130	ptk9 protein tyrosine kinase 9	8
6	NVE21449	lipoprotein	8
6	NVE22807	tetratricopeptide tpr_1 repeat-containing protein	8
6	NVE25113	isoform a	4
7	NVE1138	cryptochrome 1 (photolyase-like) / NvCrya	12
7	NVE2080	circadian locomoter output cycles protein kaput / NvClk	16
7	NVE8085	hepatic leukemia factor / NvParb-zipd	8
7	NVE8122	folate receptor beta precursor	16
7	NVE8679	hairy enhancer-of-split related with yrpw motif 1 / NvHelt	16
7	NVE10985	ubiquinol-cytochrome-c reductase complex assembly factor 2-like	16
8	NVE5482	coiled-coil domain-containing protein 158-like	20
8	NVE8107	hepatic leukemia factor / NvParb-zipc	24
8	NVE8213	Transmembrane protein 26	20
8	NVE8732	l-2-hydroxyglutarate dehydrogenase	20
8	NVE8762	cg1677-pa	20
8	NVE13032	swi snf matrix actin dependent regulator of subfamily member 2	20
8	NVE18361	beta-1,4-N-acetylgalactosaminyltransferase 3-like	20
8	NVE19576	uncharacterized protein LOC110240468	16
8	NVE22065	ddx11 protein	20
8	NVE23914	cilia- and flagella-associated protein 54-like	20
8	NVE24482	inhibitor of growth protein 3	20
8	NVE26098	neuralized-like protein 4	20
9	NVE1336	predicted protein	20
9	NVE8215	S-layer family protein	20
9	NVE9315	tbc1 domain member 7	20
9	NVE10022	mterf domain containing 1	24
9	NVE13239	nucleolar protein 9	20
9	NVE22974	guanine nucleotide binding 2	20
9	NVE23434	trafficking protein particle complex subunit 10	16
10	NVE382	phospholipase delta 1	24
10	NVE1935	eif3b protein	24
10	NVE6927	cinnamyl alcohol dehydrogenase	24
10	NVE14233	aquaporin 3	24
10	NVE15438	ribonuclease p mrp protein subunit pop5	24
11	NVE2547	A-kinase anchor protein 13-like	4
11	NVE3832	short-chain dehydrogenase reductase sdr	4
11	NVE6359	sam and sh3 domain-containing protein 1	4
11	NVE6408	protein nap homolog 2	4
11	NVE9651	rrna-processing protein utp23 homolog	4
11	NVE12883	diphthine--ammonia ligase	4
11	NVE15723	aldehyde dehydrogenase 7 member a1	4
11	NVE20160	myosin regulatory light chain 12b	4
11	NVE20387	angiogenic factor with g patch and fha domains 1	4
11	NVE22820	pb1 protein	4
11	NVE24692	bloom syndrome protein	4
11	NVE25831	autophagy-related protein 13-like	4
12	NVE1727	lactation elevated protein 1-like	16
12	NVE1761	aldehyde dehydrogenase 7 member a1	16
12	NVE6001	dna-directed rna polymerase iii subunit rpc1	20
12	NVE6192	family with sequence similarity member b	16
12	NVE6807	putative cysteine desulfurase	16
12	NVE9304	structural maintenance of chromosomes protein 5	16
12	NVE9631	peptidylprolyl isomerase domain and wd repeat-containing protein 1	12
12	NVE13713	eh domain-binding protein 1 isoform x2	16
12	NVE21006	zinc finger protein 564	20
12	NVE21938	tata-binding protein-associated factor partial	20
12	NVE23581	high mobility group protein 20a	16
12	NVE24484	ubiquitin-conjugating enzyme e2 n	16
13	NVE2226	mitochondrial proton/calcium exchanger protein	20
13	NVE13235	28s ribosomal protein mitochondrial	16
13	NVE14315	ubiquitin carboxyl-terminal hydrolase 24	16
13	NVE18654	exocyst complex component 6b	16
13	NVE20723	muscle M-line assembly protein unc-89 isoform X2	16
14	NVE2868	nuclear distribution gene c homolog ( nidulans)	24
14	NVE7443	e3 ubiquitin-protein ligase ttc3	24
14	NVE19001	predicted protein	20
15	NVE22892	sec59p	24
15	NVE23467	tryptophan--trna mitochondrial	20
16	NVE10065	cytochrome p450	12
16	NVE16097	predicted protein	12
16	NVE21491	protein szt2	12
16	NVE23622	Hypothetical predicted protein	12

### Sheet: DD_WT
cluster number	NVE ID	JGI annotation	Phase
1	NVE207		24
1	NVE390	testis-specific serine kinase 3	20
1	NVE2614		24
1	NVE2631		20
1	NVE3369	ras guanine nucleotide exchange factor	20
1	NVE3409	isoform a	20
1	NVE4529	testis-specific serine kinase 1	20
1	NVE5535		20
1	NVE5786		20
1	NVE5893	dnaj homolog subfamily c member 5	24
1	NVE6847		20
1	NVE13416		20
1	NVE14672		24
1	NVE15465		20
1	NVE15783	monoamine oxidase a	20
1	NVE18763		20
1	NVE18906		20
1	NVE18908	protein lava lamp-like	20
1	NVE19074	i	20
1	NVE20132		20
1	NVE21381	transmembrane protein 49	24
1	NVE25075	fibrillin 3	20
1	NVE25468	coiled-coil domain-containing protein 96	20
2	NVE2567		4
2	NVE2638		12
2	NVE3257	uncharacterized oxidoreductase YrbE	4
2	NVE4597		24
2	NVE9012		16
2	NVE13738	glutamate synthase	4
2	NVE25099	thump domain-containing protein 3	8
3	NVE2912		24
3	NVE6780		16
3	NVE13636	TNF receptor-associated factor 3-like isoform X3	20
3	NVE18350		4
3	NVE18752	adenosine receptor a2a	4
3	NVE19185		8
3	NVE19339		16
3	NVE24123	protein unc- isoform g	16
3	NVE26122	kti12p	20
4	NVE2905		20
4	NVE5773	generative cell specific-1	8
4	NVE6217	protocadherin fat 1	20
4	NVE9201		12
4	NVE16778		20
4	NVE17141		8
4	NVE18098	bardet-biedl syndrome 5	20
4	NVE20814	anionic trypsin-2	4
4	NVE22983		20
4	NVE25092	sodium- and chloride-dependent gaba transporter 1	24
4	NVE25353		20
4	NVE25410	disrupted in renal carcinoma 2	4
5	NVE7081	zinc finger protein ozf	24
5	NVE9501	bola family protein	20
5	NVE11605		8
5	NVE13368	sema immunoglobulin domain short basic 3e	16
5	NVE17609		24
5	NVE19090	tubulin delta chain	4
6	NVE6817	exportin-4	12
6	NVE13494		4
6	NVE14850	ymr253c-like protein	8
6	NVE24491		24
7	NVE3105	tripeptidyl peptidase ii	12
7	NVE3784	metallophosphoesterase 1	16
7	NVE8840	histone h4	8
7	NVE22493	periostin isoform 2 precursor	8
7	NVE24892	solute carrier family 5 (sodium-dependent vitamin transporter) member isoform cra_a	4
8	NVE2796	ring finger protein 157	12
8	NVE8344	c10orf27 protein	12
8	NVE13986	zinc finger protein snai2	16
8	NVE15607	eukaryotic translation initiation factor gamma 2	16
8	NVE17053	neuroglobin	16
8	NVE22753	retinol dehydrogenase 10	20
9	NVE1597		16
9	NVE2442		4
9	NVE2601		20
9	NVE5257		8
9	NVE6287	tudor domain-containing protein 1	20
9	NVE8435	a kinase anchor protein 10	8
9	NVE10624	cell division cycle associated 7	20
9	NVE11763	poly rna polymerase gld2	12
9	NVE12871	serine threonine-protein phosphatase 6 regulatory ankyrin repeat subunit c	20
9	NVE13987		20
9	NVE14072	double-strand-break repair protein rad21 homolog	20
9	NVE14817	ubiquitin-conjugating enzyme e2 w	20
9	NVE17093	denticleless homolog	20
9	NVE17419		20
9	NVE17577	galactosylceramide sulfotransferase	20
9	NVE19844	protein zgrf1	12
10	NVE1572	mannosyl-oligosaccharide -alpha-mannosidase ib	12
10	NVE1727	lactation elevated protein 1-like	16
10	NVE8441		4
10	NVE25497		16
10	NVE26017	eukaryotic translation initiation factor 4h	20
11	NVE11598	exostosin-like 3	20
12	NVE10138		24
12	NVE16524	feline leukemia virus subgroup c receptor-related protein 1	4
12	NVE16913	protein n-lysine methyltransferase mettl21a	8
12	NVE17636		4
13	NVE2759	ninjurin 1	12
13	NVE12437	neprilysin isoform b	8
13	NVE12442	endothelin converting enzyme 1	16
13	NVE14552	myosin heavy isoform u	4
13	NVE15093	tetratricopeptide tpr_2 repeat protein	8
13	NVE15799	isoform cra_b	12
13	NVE21553	low density lipoprotein receptor adapter protein 1	8
14	NVE294	kelch-like mayven	4
14	NVE3296		8

### Sheet: LD_NvClk-
cluster number	NVE ID	JGI annotation	Phase
1	NVE1043		4
1	NVE6104		4
1	NVE6165		20
1	NVE6390	hect domain containing 3	8
1	NVE12492	p115 protein	16
1	NVE15919		8
1	NVE16046	polycystin-2	12
1	NVE16156		24
1	NVE17108	ubiquitin thioesterase otub1	8
1	NVE18600		4
1	NVE19033		4
1	NVE23038		4
1	NVE24344	predicted protein	12
1	NVE25452	uncharacterized protein LOC116617903 isoform X1	4
2	NVE850		4
2	NVE2558	predicted protein	4
2	NVE2779	btaf1 partial	20
2	NVE2808	vinculin	8
2	NVE3988	dna polymerase kappa	8
2	NVE4986	coenzyme q6 homolog	24
2	NVE6520	adiponectin receptor protein 1	4
2	NVE6603	phosphatidylinositide phosphatase sac1	4
2	NVE13646		12
2	NVE14584		12
2	NVE14591	chromosome 16 open reading frame 35	16
2	NVE20431		12
2	NVE20433	mitogen-activated protein kinase kinase kinase 2	12
2	NVE22597		4
3	NVE10995	primary ciliary dyskinesia protein partial	4
3	NVE19015		4
3	NVE23877	merozoite surface antigen	4
4	NVE14393	agrin precursor	12
4	NVE14439		16
4	NVE21839		16
4	NVE23122	predicted protein	4
5	NVE2556	predicted protein	24
5	NVE4912	bone morphogenic protein 1	16
5	NVE8835	bardet-biedl syndrome 4	24
5	NVE15036		8
5	NVE16736	mitogen-activated protein kinase kinase kinase 2	24
5	NVE20432		24
5	NVE21002	nuclear transcription factor y subunit alpha isoform x1	8
5	NVE21286	dynein heavy chain axonemal	12
5	NVE25839	polyadenylate-binding protein 1	8
6	NVE849		8
6	NVE4988		4
6	NVE7829		16
6	NVE13231	vesicular inhibitory amino acid transporter	16
6	NVE15572		4
6	NVE16671	e3 ubiquitin-protein ligase dzip3	8
6	NVE16715	caspase recruitment domain 15 protein	16
6	NVE16788	protein nlrc3	4
6	NVE17086	zinc finger protein 410	8
6	NVE17111	ubiquitin thioesterase otub1	4
6	NVE22594	EGF domain-specific O-linked N-acetylglucosamine transferase	4
6	NVE25040		4
7	NVE2080	circadian locomoter output cycles protein kaput / NvClk	16
7	NVE5408	hepatic leukemia factor / NvParb-zip?	8
7	NVE8085	hepatic leukemia factor / NvParb-zipd	8
7	NVE8676		12
7	NVE8679	hairy enhancer-of-split related with yrpw motif 1 / NvHelt	16
8	NVE2516	amidase	20
8	NVE4116	myotubularin-related protein DDB_G0290005-like	24
8	NVE4445	gametocyte-specific factor 1	8
8	NVE6374	cytospin-a isoform x1	8
8	NVE6660	zinc finger protein isoform cra_a	12
8	NVE10132	vacuolar h	12
8	NVE16633	choline transporter-like protein 2	8
8	NVE20056		8
8	NVE21370		8
9	NVE2760		16
9	NVE3598	DAZ-associated protein 2	4
9	NVE7423		24
9	NVE7714	isoform c	12
9	NVE7815	predicted protein	12
9	NVE7817	novel protein x-epilectin	12
9	NVE8129		24
9	NVE8632	chloride channel 7	20
9	NVE10386	carcinoembryonic antigen-related cell adhesion molecule 5	12
9	NVE16721	glutamine synthetase	12
9	NVE18721	erythrocyte band 7 integral membrane protein	8
9	NVE19149		16
9	NVE19219	predicted protein	20
9	NVE23037		16
9	NVE24402		8
9	NVE24473	non-specific lipid-transfer protein	4
10	NVE7425		24
10	NVE15124		16
10	NVE24510		4
11	NVE186	neuropeptide ff receptor 2	12
11	NVE1828	tetratricopeptide repeat protein 28	8
11	NVE2695	kelch-like 1	20
11	NVE2698	tubulin alpha-1a chain	4
11	NVE3322	btb poz domain-containing adapter for cul3-mediated degradation protein 2	20
11	NVE6240	orf61 partial	16
11	NVE8300	cre-nekl-1 protein	12
11	NVE8972	n-sulphoglucosamine sulphohydrolase	8
11	NVE11503	ubiquitin-specific protease isoform a	12
11	NVE12298	dedicator of cytokinesis 4	16
11	NVE14990		16
11	NVE15129	dedicator of cytokinesis 4	16
11	NVE15657	gpn-loop gtpase 1	24
11	NVE19268		12
11	NVE19657		20
11	NVE20267		24
11	NVE20638		24
11	NVE26192	camp responsive element binding protein 3-like 3	8
12	NVE1019	coiled-coil domain containing 85a	24
12	NVE2726	dynactin subunit 5	8
12	NVE7709	tho complex subunit 2	24
12	NVE12085	retinal dehydrogenase 2	24
12	NVE14620	tex2 protein	24
12	NVE15229		12
12	NVE19672	nucleoside diphosphate kinase 6	24
12	NVE23317	t-box 6	16
13	NVE243	sh3 and px domains isoform cra_b	20
13	NVE1602	protein sidekick-2-like	16
13	NVE3433		4
13	NVE3986	rrna-processing protein fcf1 homolog	4
13	NVE6083	type VI secretion system amidase effector protein Tae4	16
13	NVE9651	rrna-processing protein utp23 homolog	4
13	NVE10756	nadph oxidase organizer partial	20
13	NVE11944		12
13	NVE20519	protein BRAWNIN	8
13	NVE22831	prokineticin receptor 1	4
13	NVE24499	Hypothetical predicted protein	16
14	NVE2791	loc570443 protein	4
14	NVE10205	structural maintenance of chromosomes protein 3	24
14	NVE12377	anaphase-promoting complex subunit 2	12
14	NVE17388	white	24
14	NVE20246	cytochrome p450	12
14	NVE23825	nop2 protein	24
15	NVE1336	predicted protein	20
15	NVE5022	netrin-1 precursor	20
15	NVE8162		4
15	NVE8704	ring finger protein 4	8
15	NVE10648	prolyl 4- transmembrane (endoplasmic reticulum)	4
15	NVE15637	uveal autoantigen with coiled-coil domains and ankyrin repeats	4
15	NVE21781	rna methyltransferase like 1	8
15	NVE24519		4
16	NVE11232		4
16	NVE12228	nuclear cap-binding protein subunit 1	16
16	NVE23759	predicted protein	16
16	NVE24084		16
17	NVE2928	solute carrier family 22 member 13	4
17	NVE8049	heat shock 70 kda protein 4	20
17	NVE22572	mitochondrial import receptor subunit tom20 homolog	24

### Sheet: DD_NvClk-
cluster number	NVE ID	JGI annotation	Phase
1	NVE9064		8
1	NVE11575	gamma-glutamyl hydrolase precursor	20
1	NVE26071	thyroid hormone receptor interactor 6	4
2	NVE1143		4
2	NVE1934	bai1-associated protein 2	4
2	NVE12178	alkaline liver bone kidney	4
2	NVE15482	abhydrolase domain containing 10	4
2	NVE21309	hydrolase rbbp9	4
3	NVE13600	acyl- thioesterase 9	16
3	NVE14342	thiamine transporter 2	12
3	NVE15466	rab gtpase-binding effector protein 1	24
4	NVE11683	nucleoside diphosphate-linked moiety x motif 17	12
4	NVE11825	dna-directed rna polymerase i subunit rpa2	16
4	NVE12850		16
4	NVE13325	leucine carboxyl methyltransferase 1	4
4	NVE14743		4
4	NVE14957		24
4	NVE17504	hypothetical protein BRAFLDRAFT_127392	16
4	NVE25521	dna-dependent protein kinase catalytic subunit	20
5	NVE2549		4
5	NVE5076	calponin homology domain-containing protein DDB_G0272472	8
5	NVE9969	beta 1	24
5	NVE10030	acid-sensing ion channel 1 isoform x2	8
5	NVE18679	transcription factor hes-1	4
5	NVE20207		16
5	NVE25600		16
5	NVE25781	alpha-1a adrenergic receptor isoform x1	20
5	NVE25834	MAM and LDL-receptor class A domain-containing protein 1	8
6	NVE8193		8
6	NVE20303	cytoplasmic 1	16
7	NVE6314	predicted protein	12
7	NVE8438	TLC domain-containing protein 2-like	4
7	NVE10230	u2 snrnp-associated surp motif-containing protein isoform x1	24
7	NVE26020	glt8d3 protein	4
8	NVE24070		16
9	NVE9559		4
9	NVE13163	transketolase	4
